# Medication Use is Associated with Distinct Microbial Features in Anxiety and Depression

**DOI:** 10.1101/2024.03.19.585820

**Authors:** Amanda Hazel Dilmore, Rayus Kuplicki, Daniel McDonald, Megha Kumar, Mehrbod Estaki, Nicholas Youngblut, Alexander Tyakht, Gail Ackermann, Colette Blach, Siamak MahmoudianDehkordi, Boadie W. Dunlop, Sudeepa Bhattacharyya, Salvador Guinjoan, Pooja Mandaviya, Ruth E. Ley, Rima Kaddaruh-Dauok, Martin P. Paulus, Rob Knight, Alzheimer Gut Microbiome Project Consortium

## Abstract

This study investigated the relationship between gut microbiota and neuropsychiatric disorders (NPDs), specifically anxiety disorder (ANXD) and/or major depressive disorder (MDD), as defined by DSM-IV or V criteria. The study also examined the influence of medication use, particularly antidepressants and/or anxiolytics, classified through the Anatomical Therapeutic Chemical (ATC) Classification System, on the gut microbiota. Both 16S rRNA gene amplicon sequencing and shallow shotgun sequencing were performed on DNA extracted from 666 fecal samples from the Tulsa-1000 and NeuroMAP CoBRE cohorts. The results highlight the significant influence of medication use; antidepressant use is associated with significant differences in gut microbiota beta diversity and has a larger effect size than NPD diagnosis. Next, specific microbes were associated with ANXD and MDD, highlighting their potential for non-pharmacological intervention. Finally, the study demonstrated the capability of Random Forest classifiers to predict diagnoses of NPD and medication use from microbial profiles, suggesting a promising direction for the use of gut microbiota as biomarkers for NPD. The findings suggest that future research on the gut microbiota’s role in NPD and its interactions with pharmacological treatments are needed.
