## Supplementary material for "Medication Use is Associated with Distinct Microbial Features in Anxiety and Depression": table s1

	comparison	U_statistic	p_value_uncorrected	metric
0	HC_vs_ANX	25023.0	0.143	faith_pd
1	HC_vs_ANX_ONLY	1874.0	0.021	faith_pd
2	HC_vs_MDD	36839.0	0.378	faith_pd
3	HC_vs_MDD_ONLY	13690.0	0.777	faith_pd
4	HC_vs_ANX_OR_MDD	38713.0	0.252	faith_pd
5	HC_vs_ANX_AND_MDD	23149.0	0.268	faith_pd
6	HC_vs_ANX	26021.0	0.423	shannon
7	HC_vs_ANX_ONLY	2329.0	0.461	shannon
8	HC_vs_MDD	36918.0	0.4	shannon
9	HC_vs_MDD_ONLY	13226.0	0.419	shannon
10	HC_vs_ANX_OR_MDD	39247.0	0.37	shannon
11	HC_vs_ANX_AND_MDD	23692.0	0.475	shannon
12	Gender	39668.0	0.026	faith_pd
13	Gender	39130.0	0.013	shannon
14	Cohort	43035.0	0.144	faith_pd
15	Cohort	36245.0	0.078	shannon
16	Unmedicated_vs_Anxiolytics	13414.0	0.012	faith_pd
17	Unmedicated_vs_Antidepressants	39566.0	0.219	faith_pd
18	Unmedicated_vs_Antidepressants&Anxiolytics	10516.0	0.037	faith_pd
19	Unmedicated_vs_Anxiolytics	13905.0	0.038	shannon
20	Unmedicated_vs_Antidepressants	40221.0	0.361	shannon
21	Unmedicated_vs_Antidepressants&Anxiolytics	11024.0	0.115	shannon
