## Supplementary material for "Medication Use is Associated with Distinct Microbial Features in Anxiety and Depression": table s3

	comparison	kruskal_h	p_value	subset	log_ratio	comparison_column
0	HC_vs_ANX&MDD	54.91197674007097	1.260505381523035e-13	full	anxiety_lr	diagnosis_group
1	HC_vs_MDD_Only	17.968855507634775	2.2454897579404142e-05	full	anxiety_lr	diagnosis_group
2	HC_vs_ANX_Only	16.231375587105752	5.60579619495468e-05	full	anxiety_lr	diagnosis_group
3	ANX&MDD_vs_MDD_Only	10.226692108154747	0.001384226919167095	full	anxiety_lr	diagnosis_group
4	ANX&MDD_vs_ANX_Only	0.005301185674193541	0.9419579166801915	full	anxiety_lr	diagnosis_group
5	MDD_Only_vs_ANX_Only	3.185002736726915	0.07431687288678253	full	anxiety_lr	diagnosis_group
6	HC_vs_ANX&MDD	28.326742851039967	1.0247052571220202e-07	WGS Overlap	anxiety_lr	diagnosis_group
7	HC_vs_MDD_Only	14.194825134273117	0.00016482317673176974	WGS Overlap	anxiety_lr	diagnosis_group
8	HC_vs_ANX_Only	5.322026232474002	0.02105751183725468	WGS Overlap	anxiety_lr	diagnosis_group
9	ANX&MDD_vs_MDD_Only	0.8768358601084856	0.3490697787821214	WGS Overlap	anxiety_lr	diagnosis_group
10	ANX&MDD_vs_ANX_Only	0.23796671165092675	0.6256785350503231	WGS Overlap	anxiety_lr	diagnosis_group
11	MDD_Only_vs_ANX_Only	0.015055368918723389	0.902344409197934	WGS Overlap	anxiety_lr	diagnosis_group
12	Healthy Controls_vs_Medicated ANX	33.445671461511715	7.328269259760763e-09	full	anxiety_lr	gad_med_group
13	Healthy Controls_vs_Unmedicated ANX	53.02048559430157	3.3008775572885766e-13	full	anxiety_lr	gad_med_group
14	Medicated ANX_vs_Unmedicated ANX	1.5038996865652512	0.22007230506706418	full	anxiety_lr	gad_med_group
15	Unmedicated ANX_vs_Healthy Controls	23.735181911784878	1.1054319059982877e-06	WGS Overlap	anxiety_lr	gad_med_group
16	Unmedicated ANX_vs_Medicated ANX	0.004828536743389122	0.9446014442023631	WGS Overlap	anxiety_lr	gad_med_group
17	Healthy Controls_vs_Medicated ANX	15.783792911452451	7.10081733551577e-05	WGS Overlap	anxiety_lr	gad_med_group
18	HC_vs_ANX&MDD	9.51623924358546	0.002036615245270335	WGS	anxiety_lr	diagnosis_group
19	HC_vs_MDD_Only	4.232308949220737	0.03966145081965573	WGS	anxiety_lr	diagnosis_group
20	HC_vs_ANX_Only	0.00025138260431845083	0.9873500305491092	WGS	anxiety_lr	diagnosis_group
21	ANX&MDD_vs_MDD_Only	0.7953902714932042	0.37247518621461795	WGS	anxiety_lr	diagnosis_group
22	ANX&MDD_vs_ANX_Only	1.5394736842105203	0.21469616320878782	WGS	anxiety_lr	diagnosis_group
23	MDD_Only_vs_ANX_Only	1.0134099616858236	0.3140873014159235	WGS	anxiety_lr	diagnosis_group
24	Healthy Controls_vs_Medicated ANX	7.212908434650501	0.007238110991917912	WGS	anxiety_lr	gad_med_group
25	Healthy Controls_vs_Unmedicated ANX	5.5145321800594616	0.018859116491535124	WGS	anxiety_lr	gad_med_group
26	Medicated ANX_vs_Unmedicated ANX	1.099053460755556	0.2944739239604116	WGS	anxiety_lr	gad_med_group
27	HC_vs_ANX&MDD	66.52237315911698	3.4594474153043773e-16	full	depression_lr	diagnosis_group
28	HC_vs_MDD_Only	30.462667178759677	3.403536453624693e-08	full	depression_lr	diagnosis_group
29	HC_vs_ANX_Only	13.276951088204171	0.000268689109924703	full	depression_lr	diagnosis_group
30	ANX&MDD_vs_MDD_Only	6.453876490275118	0.01107105273039637	full	depression_lr	diagnosis_group
31	ANX&MDD_vs_ANX_Only	0.8499155508018627	0.3565762291306961	full	depression_lr	diagnosis_group
32	MDD_Only_vs_ANX_Only	0.27749737996713403	0.5983462336960017	full	depression_lr	diagnosis_group
33	HC_vs_ANX&MDD	31.006797737537894	2.5712630378593553e-08	WGS Overlap	depression_lr	diagnosis_group
34	HC_vs_MDD_Only	18.824733000120055	1.4329681000632761e-05	WGS Overlap	depression_lr	diagnosis_group
35	HC_vs_ANX_Only	4.446765339501989	0.03496742019886087	WGS Overlap	depression_lr	diagnosis_group
36	ANX&MDD_vs_MDD_Only	0.4225741578682687	0.515655376308942	WGS Overlap	depression_lr	diagnosis_group
37	ANX&MDD_vs_ANX_Only	1.2163742690058257	0.2700733785757067	WGS Overlap	depression_lr	diagnosis_group
38	MDD_Only_vs_ANX_Only	0.17289272030652114	0.6775536482060149	WGS Overlap	depression_lr	diagnosis_group
39	Healthy Controls_vs_Medicated MDD	43.525573450890626	4.184549619418897e-11	full	depression_lr	mdd_med_group
40	Healthy Controls_vs_Unmedicated MDD	57.32558771533649	3.693190364358564e-14	full	depression_lr	mdd_med_group
41	Medicated MDD_vs_Unmedicated MDD	0.003345498874071755	0.9538758469841384	full	depression_lr	mdd_med_group
42	Healthy Controls_vs_Medicated MDD	18.30722335392505	1.8799299802592437e-05	WGS Overlap	depression_lr	mdd_med_group
43	Healthy Controls_vs_Unmedicated MDD	28.780867109678876	8.104783155161454e-08	WGS Overlap	depression_lr	mdd_med_group
44	Medicated MDD_vs_Unmedicated MDD	0.029534706330991867	0.8635502318886353	WGS Overlap	depression_lr	mdd_med_group
45	HC_vs_ANX&MDD	7.509464990976426	0.006137559973925247	WGS	depression_lr	diagnosis_group
46	HC_vs_MDD_Only	5.75615887380593	0.016430954031495113	WGS	depression_lr	diagnosis_group
47	HC_vs_ANX_Only	0.273755656108591	0.600823500515661	WGS	depression_lr	diagnosis_group
48	ANX&MDD_vs_MDD_Only	0.1005530417294267	0.7511669690795221	WGS	depression_lr	diagnosis_group
49	ANX&MDD_vs_ANX_Only	0.39147548358073436	0.5315248429353476	WGS	depression_lr	diagnosis_group
50	MDD_Only_vs_ANX_Only	0.3754789272030621	0.5400328254464802	WGS	depression_lr	diagnosis_group
51	Healthy Controls_vs_Medicated MDD	8.126644736842138	0.004361939511524144	WGS	depression_lr	mdd_med_group
52	Healthy Controls_vs_Unmedicated MDD	5.1358825463860285	0.023436168840343222	WGS	depression_lr	mdd_med_group
53	Medicated MDD_vs_Unmedicated MDD	1.900976353928229	0.16796907467967864	WGS	depression_lr	mdd_med_group
54	HC_vs_ANX&MDD	66.18751058692807	4.100022842972312e-16	full		diagnosis_group
55	HC_vs_MDD_Only	26.828263076673576	2.2236139106987808e-07	full		diagnosis_group
56	HC_vs_ANX_Only	13.99544566367532	0.0001832539758084897	full		diagnosis_group
57	ANX&MDD_vs_MDD_Only	9.68719432434662	0.0018555665623849274	full		diagnosis_group
58	ANX&MDD_vs_ANX_Only	0.31260931931262326	0.5760833993340988	full		diagnosis_group
59	MDD_Only_vs_ANX_Only	1.0288072153296164	0.3104389831982146	full		diagnosis_group
60	Healthy Controls_vs_Medicated Mood/Anxiety	53.62097422476466	2.4314962895715553e-13	full		common_group
61	Healthy Controls_vs_Unmedicated Mood/Anxiety	48.385734377105294	3.50105854992077e-12	full		common_group
62	Medicated Mood/Anxiety_vs_Unmedicated Mood/Anxiety	1.0588400078410214	0.3034799014079642	full		common_group
63	Antidepressants_vs_Anxiolytics&Antidepressants	37.02420389552958	1.166719415158221e-09	full		medication_category
64	Antidepressants_vs_Anxiolytics	11.35438719272156	0.000752699529662348	full		medication_category
65	Antidepressants_vs_Unmedicated	8.28419995533415	0.003999152080019501	full		medication_category
66	Anxiolytics&Antidepressants_vs_Anxiolytics	0.23884161815198013	0.6250440137596406	full		medication_category
67	Anxiolytics&Antidepressants_vs_Unmedicated	68.33214209341129	1.381506946352361e-16	full		medication_category
68	Anxiolytics_vs_Unmedicated	19.679037276686827	9.160071551479902e-06	full		medication_category
69	Antidepressants_vs_Anxiolytics&Antidepressants	7.178074034374731	0.007379988791403954	full		medication_category
70	Antidepressants_vs_Anxiolytics	4.121849903073951	0.04233276414428023	full		medication_category
71	Antidepressants_vs_Unmedicated	34.98031385966396	3.330556255111706e-09	full		medication_category
72	Anxiolytics&Antidepressants_vs_Anxiolytics	11.115312183108784	0.0008561791223518419	full		medication_category
73	Anxiolytics&Antidepressants_vs_Unmedicated	46.978976233676	7.175227394440848e-12	full		medication_category
74	Anxiolytics_vs_Unmedicated	0.44002493834649975	0.5071104189286972	full		medication_category
75	Antidepressants_vs_Anxiolytics&Antidepressants	17.18952880673537	3.382959257740198e-05	full		medication_category
76	Antidepressants_vs_Anxiolytics	0.9477879007249395	0.3302830080142575	full		medication_category
77	Antidepressants_vs_Unmedicated	16.56305258365188	4.705895939678777e-05	full		medication_category
78	Anxiolytics&Antidepressants_vs_Anxiolytics	2.298192004074366	0.12952468960304564	full		medication_category
79	Anxiolytics&Antidepressants_vs_Unmedicated	42.902387684713794	5.754038686785245e-11	full		medication_category
80	Anxiolytics_vs_Unmedicated	5.685786395670363	0.01710287290667294	full		medication_category
